# Cell-specific Bioorthogonal Tagging of Glycoproteins

**DOI:** 10.1101/2021.07.28.454135

**Authors:** Anna Cioce, Beatriz Calle, Tatiana Rizou, Sarah C. Lowery, Victoria Bridgeman, Keira E. Mahoney, Andrea Marchesi, Ganka Bineva-Todd, Helen Flynn, Zhen Li, Omur Y. Tastan, Chloe Roustan, Pablo Soro-Barrio, Thomas M. Wood, Tessa Keenan, Peter Both, Kun Huang, Fabio Parmeggiani, Ambrosius P. Snijders, Mark Skehel, Svend Kjaer, Martin A. Fascione, Carolyn R. Bertozzi, Sabine Flitsch, Stacy A. Malaker, Ilaria Malanchi, Benjamin Schumann

## Abstract

Altered glycosylation is an undisputed corollary of cancer development. Understanding these alterations is paramount but hampered by limitations underlying cellular model systems. For instance, the intricate interactions between tumour and host cannot be adequately recapitulated in monoculture of tumour-derived cell lines. More complex co-culture models usually rely on sorting procedures for proteome analyses and rarely capture the details of protein glycosylation. Here, we report a strategy termed Bio-Orthogonal Cell line-specific Tagging of Glycoproteins (BOCTAG). Cells are equipped by transfection with an artificial biosynthetic pathway that transforms bioorthogonally tagged sugars into the corresponding nucleotide-sugars. Only transfected cells incorporate bioorthogonal tags into glycoproteins in the presence of non-transfected cells. We employ BOCTAG as an imaging technique and to annotate cell-specific glycosylation sites in mass spectrometry-glycoproteomics. We demonstrate application in co-culture and mouse models, allowing for profiling of the glycoproteome as an important modulator of cellular function.
