## Supplementary Table 1 for "Cell-specific Bioorthogonal Tagging of Glycoproteins"

### Sheet: k562_mut-AGX1_NahK
Proteins selectively enriched by cells expressing NahK and mut-AGX1. Data are from one experiment with both forward and reverse SILAC labelling strategies,
and hence treated as two replicates. Glycosylation status of proteins was manually cross-checked by GlyGen (York, W. S. et al. GlyGen: Computational and Informatics Resources for Glycoscience. Glycobiology 30, 72–73 (2020))
and Glycodomain viewer (Joshi, H. J. et al. GlycoDomainViewer: a bioinformatics tool for contextual exploration of glycoproteomes. Glycobiology 28, 131–136 (2018))
Protein name	Gene names	glycosylation type	O-GalNAc? -REF_glycodomain_viewer
Multidrug resistance-associated protein 1	ABCC1	N-linked	-
Disintegrin and metalloproteinase domain-containing protein 10	ADAM10	N- and O-linked	yes
Arf-GAP domain and FG repeat-containing protein 1	AGFG1	O-linked	yes
Anthrax toxin receptor 2	ANTXR2	N-linked	yes
AT-rich interactive domain-containing protein 2	ARID2	O-linked	-
Activating transcription factor 7-interacting protein 1	ATF7IP	O-linked	-
Sodium/potassium-transporting ATPase subunit beta-3	ATP1B3	N- and O-linked	yes
Ataxin-2-like protein	ATXN2L	O-linked	yes
BCL-6 corepressor	BCOR	O-linked	-
Nucleosome-remodeling factor subunit BPTF	BPTF	O-linked	-
Basigin	BSG	N- and O-linked	yes
Carbonic anhydrase 1	CA1	O-linked	-
Calumenin	CALU	N- and O-linked	yes
Histone-arginine methyltransferase CARM1	CARM1	O-linked	yes
Protein CASC4	CASC4	N- and O-linked	yes
CD44 antigen	CD44	N- and O-linked	yes
Membrane cofactor protein	CD46	N- and O-linked	yes
Leukocyte surface antigen CD47	CD47	N-linked	-
Complement decay-accelerating factor	CD55	N- and O-linked	yes
CD59 glycoprotein	CD59	N-linked	-
Tetraspanin;CD63 antigen	CD63	N-linked	-
CD97 antigen;CD97 antigen subunit alpha;CD97 antigen subunit beta	CD97	N- and O-linked	yes
Clathrin interactor 1	CLINT1	N-linked	-
Carboxypeptidase D	CPD	N- and O-linked	yes
Cyclic AMP-responsive element-binding protein 1;Cyclic AMP-dependent transcription factor ATF-1	CREB1;CREM;ATF1	O-linked	-
Casein kinase II subunit alpha	CSNK2A1;CSNK2A3	O-linked	-
Cathepsin D;Cathepsin D light chain;Cathepsin D heavy chain	CTSD	N-and O- linked	yes
Cathepsin Z	CTSZ	N-linked	-
Endothelin-converting enzyme 1	ECE1	N-linked	yes
ETS-related transcription factor Elf-1	ELF1	O-linked	-
Epithelial cell adhesion molecule	EPCAM	N-and O- linked	yes
RNA-binding protein EWS	EWSR1	O-linked	-
Junctional adhesion molecule A	F11R	N- and O-linked	yes
Low affinity immunoglobulin gamma Fc region receptor II-a;Low affinity immunoglobulin gamma Fc region receptor II-c	FCGR2A;FCGR2C	N-linked	-
Pre-mRNA 3-end-processing factor FIP1	FIP1L1	O-linked	-
Formin-binding protein 4	FNBP4	O-linked	-
Ferric-chelate reductase 1	FRRS1	N- and O-linked	yes
GA-binding protein alpha chain	GABPA	O-linked	-
Polypeptide N-acetylgalactosaminyltransferase 1 soluble formPolypeptide N-acetylgalactosaminyltransferase 1	GALNT1	N-linked	-
Polypeptide N-acetylgalactosaminyltransferase 5	GALNT5	N-linked	yes
Beta-galactosidase	GLB1	N-linked	yes
Golgi apparatus protein 1	GLG1	N- and O-linked	-
N-acetylglucosamine-6-sulfatase	GNS	N- and O-linked	-
Golgi integral membrane protein 4	GOLIM4	N- and O-linked	yes
Paragranulin	GRN	N- and O-linked	yes
Hemoglobin subunit alpha	HBA1	O-linked	-
Host cell factor	HCFC1	O-linked	yes
homogen	HEMGN	phosphorylated	-
hexosaminidase subunit beta	HEXB	N- and O-linked	yes
Hepatocyte growth factor-regulated tyrosine kinase substrate	HGS	O-linked	-
Zinc finger protein 40	HIVEP1	O-linked	-
Hypoxia up-regulated protein 1	HYOU1	N- and O-linked	yes
Intercellular adhesion molecule 1	ICAM1	N- and O-linked	yes
Intercellular adhesion molecule 2	ICAM2	N-linked	yes
Cation-independent mannose-6-phosphate receptor	IGF2R	N- and O-linked	yes
Integrin alpha-V;Integrin alpha-V heavy chain;Integrin alpha-V light chain	ITGAV	N-linked	-
Integrin beta-1	ITGB1	N-linked	yes
Probable JmjC domain-containing histone demethylation protein 2C	JMJD1C	O-linked	-
Lysine-specific demethylase 3B	KDM3B	O-linked	-
Lysosome-associated membrane glycoprotein 1	LAMP1	N- and O-linked	yes
Protein lin-54 homolog	LIN54	O-linked	-
Vesicular integral-membrane protein VIP36	LMAN2	N- and O-linked	yes
Ligand-dependent nuclear receptor-interacting factor 1	LRIF1	O-linked	-
Melanoma-associated antigen C1	MAGEC1	phosphorylated	-
Microtubule-associated protein 4	MAP4	O-linked	yes
MAPK-interacting and spindle-stabilizing protein-like	MAPK1IP1L	N-linked	-
Cell surface glycoprotein MUC18	MCAM, Muc18	N-linked	yes
myocyte-specific enhancer factor 2C isoform 2	MEF2C	O-linked	-
MAX gene-associated protein	MGA	O-linked	-
Protein O-GlcNAcase	MGEA5	O-linked	-
Nuclear receptor coactivator 6	NCOA6	O-linked	-
Cytochrome c oxidase subunit NDUFA4	NDUFA4	O-linked	-
Nuclear factor of activated T-cells 5	NFAT5	O-linked	-
Nuclear factor related to kappa-B-binding protein	NFRKB	O-linked	-
Nuclear transcription factor Y subunit alpha	NFYA	O-linked	-
Notch 1 extracellular truncation;Notch 1 intracellular domain	NOTCH1	N- and O-linked	yes
Epididymal secretory protein E1	NPC2	N-linked	-
Nuclear pore complex protein Nup153	NUP153	O-linked	-
Nuclear pore complex protein Nup214	NUP214	O-linked	yes
Nuclear pore glycoprotein p62	NUP62	O-linked	-
Nucleoporin p58/p45	NUPL1	O-linked	-
UDP-N-acetylglucosamine-peptide N-acetylglucosaminyltransferase	OGT	O-linked	-
Platelet endothelial cell adhesion molecule	PECAM1	N-linked	-
Plexin-B2	PLXNB2	N-linked	-
Nuclear envelope pore membrane protein POM 121C	POM121C	O-linked	-
POU domain, class 2, transcription factor 1	POU2F1	O-linked	-
Protein phosphatase 1 regulatory subunit 12A	PPP1R12A	O-linked	-
Serine/threonine-protein phosphatase 6 regulatory subunit 2	PPP6R2	O-linked	-
Palmitoyl-protein thioesterase 1	PPT1	N- and O-linked	-
Prosaposin	PSAP	N- and O-linked	yes
Tyrosine-protein phosphatase non-receptor type 23	PTPN23	O-linked	-
Receptor-type tyrosine-protein phosphatase C	PTPRC	N- and O-linked	yes
Pituitary tumor-transforming gene 1 protein-interacting protein	PTTG1IP	N- and O-linked	-
Glutamine and serine-rich protein 1	QSER1	O-linked	yes
Sulfhydryl oxidase 2	QSOX2	N- and O-linked	yes
UV excision repair protein RAD23 homolog B	RAD23B	O-linked	yes
RNA-binding protein 26	RBM26	O-linked	-
RNA-binding protein 27	RBM27	O-linked	-
MHC class II regulatory factor RFX1	RFX1	O-linked	-
Ribonuclease T2	RNASET2	N- and O-linked	-
Tyrosine-protein kinase transmembrane receptor ROR2	ROR2	N- and O-linked	-
Regulation of nuclear pre-mRNA domain-containing protein 2	RPRD2	O-linked	-
Protein S100-A7	S100A7	O-linked	-
Protein S100-A8	S100A8	O-linked	-
Protein S100-A9	S100A9	O-linked	yes
SAP30-binding protein	SAP30BP	O-linked	-
Suprabasin	SBSN	O-linked	yes
Splicing factor, arginine/serine-rich 15	SCAF4	O-linked	-
SEC23-interacting protein	SEC23IP	O-linked	-
Protein transport protein Sec24B	SEC24B	O-linked	yes
Protein transport protein Sec24C	SEC24C	O-linked	-
Protein transport protein Sec31A	SEC31A	O-linked	-
Splicing factor 1	SF1	O-linked	-
Splicing factor 3A subunit 1	SF3A1	O-linked	-
Solute carrier family 12 member 2	SLC12A2	N-linked	-
Neutral amino acid transporter A	SLC1A4	N- and O-linked	-
Neutral amino acid transporter B(0);Amino acid transporter	SLC1A5	N- and O-linked	-
Solute carrier family 2, facilitated glucose transporter member 1	SLC2A1	N- and O-linked	-
4F2 cell-surface antigen heavy chain	SLC3A2	N-linked	yes
SWI/SNF complex subunit SMARCC2	SMARCC2	O-linked	-
Leukosialin	SPN, CD43	N- and O-linked	yes
Helicase SRCAP	SRCAP	O-linked	-
Serglycin	SRGN	O-linked	yes
Protein SSXT	SS18	N-linked	-
TGF-beta-activated kinase 1 and MAP3K7-binding protein 1	TAB1	O-linked	-
Transcription initiation factor TFIID subunit 4	TAF4	O-linked	-
Transcription initiation factor TFIID subunit 6	TAF6	O-linked	-
Transcription elongation regulator 1	TCERG1	O-linked	-
Tissue factor pathway inhibitor	TFPI	N- and O-linked	-
Transferrin receptor protein 1	TFRC (CD71)	N- and O-linked	yes
Trans-Golgi network integral membrane protein 2	TGOLN2	N- and O-linked	yes
Cell cycle control protein 50A	TMEM30A	N-and O- linked	yes
TOX high mobility group box family member 4	TOX4	O-linked	-
E3 ubiquitin-protein ligase TRIM33	TRIM33	O-linked	-
Transient receptor potential cation channel subfamily V member 2	TRPV2	N-linked	-
UDP-N-acetylgalactosamine pyrophosphorylase	UAP1	O-linked	-
Ubiquitin-associated protein 2	UBAP2	O-linked	yes
Ubiquitin-associated protein 2-like	UBAP2L	N- and O-linked	yes
Vascular endothelial zinc finger 1	VEZF1	O-linked	-
Serine/threonine-protein kinase WNK1	WNK1	O-linked	yes
YLP motif-containing protein 1	YLPM1	O-linked	-
BUB3-interacting and GLEBS motif-containing protein ZNF207	ZNF207	O-linked	-
Zinc finger protein 281	ZNF281	O-linked	yes
Zinc finger protein 609	ZNF609	O-linked	-
Zyxin	ZYX	O-linked	-

### Sheet: k562_mut-AGX1_NahK-GalNT2-BH
Proteins selectively enriched by cells expressing NahK, mut-AGX1 and GalNAc-T2-BH. Data are from one experiment.
Glycosylation status of proteins was manually cross-checked by GlyGen (York, W. S. et al. GlyGen: Computational and Informatics Resources for Glycoscience. Glycobiology 30, 72–73 (2020))
and Glycodomain viewer (Joshi, H. J. et al. GlycoDomainViewer: a bioinformatics tool for contextual exploration of glycoproteomes. Glycobiology 28, 131–136 (2018), Steentoft, C. et al., 2013. Precision mapping of the human O-GalNAc glycoproteome through SimpleCell technology. The EMBO Journal, 32(10), pp.1478–1488)
Protein name	Gene names	glycosylation type	O-GalNAc? -REF_glycodomain_viewer
Amyloid-like protein 2	APLP2	N- and O-linked	yes
Basigin	BSG	N- and O-linked	yes
Protein CASC4	CASC4	N- and O-linked	yes
Complement decay-accelerating factor	CD55	N- and O-linked	yes
Collagen alpha-1(I) chain	COL1A1	N- and O-linked	yes
Cysteine-rich with EGF-like domain protein 2	CRELD2	N- and O-linked	yes
Extracellular matrix protein 1	ECM1	N- and O-linked	yes
Ferric-chelate reductase 1	FRRS1	N- and O-linked	yes
Golgi apparatus protein 1	GLG1	N- and O-linked	-
Glycophorin-A	GYPA	N- and O-linked	yes
Intercellular adhesion molecule 2	ICAM2	N- and O-linked	yes
Cation-independent mannose-6-phosphate receptor	IGF2R	N- and O-linked	yes
Probable JmjC domain-containing histone demethylation protein 2C	JMJD1C	N- and O-linked	-
Low-density lipoprotein receptor-related protein 8	LRP8	N- and O-linked	yes
Latent-transforming growth factor beta-binding protein 4	LTBP4	N- and O-linked	yes
LysM and putative peptidoglycan-binding domain-containing protein 3	LYSMD3	N- and O-linked	yes
Cation-dependent mannose-6-phosphate receptor	M6PR	N- and O-linked	yes
MANSC domain-containing protein 1	MANSC1	N- and O-linked	yes
Multiple epidermal growth factor-like domains protein 9	MEGF9	N- and O-linked	yes
Melanoma inhibitory activity protein 2	MIA2	N- and O-linked	-
Melanoma inhibitory activity protein 3	MIA3	N- and O-linked	yes
Myelin protein zero-like protein 1	MPZL1	N- and O-linked	-
Lysosomal Pro-X carboxypeptidase	PRCP	N- and O-linked	-
Prosaposin	PSAP	N- and O-linked	yes
Receptor-type tyrosine-protein phosphatase alpha	PTPRA	N- and O-linked	-
Receptor-type tyrosine-protein phosphatase C	PTPRC	N- and O-linked	yes
P-selectin glycoprotein ligand 1	SELPLG	N- and O-linked	yes
Serglycin	SRGN	N- and O-linked	yes
Beta-galactoside alpha-2,6-sialyltransferase 1	ST6GAL1	N- and O-linked	yes
Trans-Golgi network integral membrane protein 2	TGOLN2	N- and O-linked	yes
Transmembrane and TPR repeat-containing protein 3	TMTC3	N- and O-linked	yes
Tumor necrosis factor receptor superfamily member 1B	TNFRSF1B	N- and O-linked	yes
Tumor necrosis factor receptor superfamily member 8	TNFRSF8	N- and O-linked	yes
Thioredoxin domain-containing protein 5	TXNDC5	N- and O-linked	yes
Bone marrow stromal antigen 2	BST2	N-and O- linked	yes
Cell cycle control protein 50A	TMEM30A	N-and O- linked	yes
Ectonucleotide pyrophosphatase/phosphodiesterase family member 3;Alkaline phosphodiesterase I;Nucleotide pyrophosphatase	ENPP3	N-linked	-
UPF0577 protein KIAA1324-like	KIAA1324L	N-linked
Neuroplastin	NPTN;DKFZp566H1924	N-linked	-
Prolactin-inducible protein	PIP	N-linked	-
4F2 cell-surface antigen heavy chain	SLC3A2	N-linked	yes
Anthrax toxin receptor 2	ANTXR2	N-linked	yes
ETS-related transcription factor Elf-1	ELF1	N-linked	-
RNA-binding protein EWS	EWSR1	N-linked	-
MAPK-interacting and spindle-stabilizing protein-like	MAPK1IP1L	N-linked	-
Sodium-coupled neutral amino acid transporter 2	SLC38A2	N-linked	-
Protein SSXT	SS18	N-linked	-
Metalloproteinase inhibitor 1	TIMP1	N-linked	-
Cathepsin D;Cathepsin D light chain;Cathepsin D heavy chain	CTSD	N-and O- linked	yes
Glycophorin-C	GYPC	N-and O- linked	yes
Arginase-1	ARG1	O-linked	-
Calnexin	CANX	O-linked	yes
Protein FAM3C	FAM3C	O-linked	yes
Hephaestin	HEPH	O-linked	yes
Interferon regulatory factor 2-binding protein-like	IRF2BPL	O-linked	-
Protein JTB	JTB	O-linked	yes
Spermatogenesis-associated protein 5	SPATA5	O-linked	-
Tetratricopeptide repeat protein 33	TTC33	O-linked	-
Atrophin-1	ATN1	O-linked	-
Ataxin-2-like protein	ATXN2L	O-linked	yes
Protein capicua homolog	CIC	O-linked	-
Carboxypeptidase D	CPD	O-linked	yes
Death-inducer obliterator 1	DIDO1	O-linked	-
Low affinity immunoglobulin gamma Fc region receptor II-a;Low affinity immunoglobulin gamma Fc region receptor II-c	FCGR2A;FCGR2C	O-linked	-
KAT8 regulatory NSL complex subunit 3	KANSL3	O-linked	-
Nuclear factor related to kappa-B-binding protein	NFRKB	O-linked	-
Nuclear pore complex protein Nup153	NUP153	O-linked	-
Nucleoporin p54	NUP54	O-linked	-
Nucleoporin p58/p45	NUPL1	O-linked	-
Phosphatase and actin regulator 4	PHACTR4	O-linked	-
POU domain, class 2, transcription factor 1	POU2F1	O-linked	-
Protein PRRC1	PRRC1	O-linked	-
UV excision repair protein RAD23 homolog B	RAD23B	O-linked	yes
RNA-binding protein 26	RBM26	O-linked	-
RNA-binding protein 27	RBM27	O-linked	-
Histone deacetylase complex subunit SAP130	SAP130	O-linked	-
Protein transport protein Sec24B	SEC24B	O-linked	yes
Splicing factor 1	SF1	O-linked	-
Putative sodium-coupled neutral amino acid transporter 10	SLC38A10	O-linked	yes
Tropomyosin alpha-3 chain	TPM3	O-linked	-
Ubiquilin-2	UBQLN2	O-linked	-
WW domain-containing adapter protein with coiled-coil	WAC	O-linked	-
ADAMTS-like protein 4	ADAMTSL4	N- and O-linked	yes
Golgi integral membrane protein 4	GOLIM4	N- and O-linked	yes
Lysosome-associated membrane glycoprotein 2	LAMP2	N- and O-linked	yes
Protein-tyrosine sulfotransferase 2	TPST2	N- and O-linked	yes
Polypeptide N-acetylgalactosaminyltransferase 2;Polypeptide N-acetylgalactosaminyltransferase 2 soluble form	GALNT2	O-linked	yes
GrpE protein homolog 2, mitochondrial	GRPEL2	O-linked	-
SURP and G-patch domain-containing protein 1	SUGP1	O-linked	-
tRNA-splicing endonuclease subunit Sen15	TSEN15	O-linked	yes
Glutamine and serine-rich protein 1	QSER1	O-linked	yes
Calumenin	CALU	N- and O-linked	yes
CD44 antigen	CD44	N- and O-linked	yes
Membrane cofactor protein	CD46	N- and O-linked	yes
Integrin beta-1	ITGB1	N- and O-linked	yes
Dyslexia-associated protein KIAA0319-like protein	KIAA0319L	N- and O-linked	yes
Lysosome-associated membrane glycoprotein 1	LAMP1	N- and O-linked	yes
Cell surface glycoprotein MUC18	MCAM, Muc18	N- and O-linked	yes
Alpha-1,6-mannosyl-glycoprotein 2-beta-N-acetylglucosaminyltransferase	MGAT2	N- and O-linked	yes
Protein OS-9	OS9	N- and O-linked	yes
Glucosidase 2 subunit beta	PRKCSH	N- and O-linked	yes
45 kDa calcium-binding protein	SDF4	N- and O-linked	-
Leukosialin	SPN, CD43	N- and O-linked	yes
Tissue factor pathway inhibitor	TFPI	N- and O-linked	-
Transferrin receptor protein 1	TFRC (CD71)	N- and O-linked	yes
CD320 antigen	CD320	N-linked	yes
Intercellular adhesion molecule 1	ICAM1	N-linked	yes
Polypeptide N-acetylgalactosaminyltransferase 5	GALNT5	N-linked	yes
Protein lin-54 homolog	LIN54	N-linked	-
C-type lectin domain family 11 member A	CLEC11A	O-linked	yes
Neudesin	NENF	O-linked	yes
Nucleobindin-1	NUCB1	O-linked	yes
Nucleobindin-2;Nesfatin-1	NUCB2	O-linked	yes
Endoplasmic reticulum resident protein 44	ERP44	O-linked	yes
Nuclear pore glycoprotein p62	NUP62	O-linked	-
Nuclear envelope pore membrane protein POM 121C	POM121C	O-linked	-
Protein PRRC2C	PRRC2C	O-linked	yes
Stromal cell-derived factor 2-like protein 1	SDF2L1	O-linked	-
Ubiquitin-associated protein 2	UBAP2	O-linked	yes
