## Supplementary Table 2 for "Cell-specific Bioorthogonal Tagging of Glycoproteins"

### Sheet: Legend
Abbreviations used
GalN6yne:
Hex: Hexose
Sia: N-acetylneuraminic acid
mods: modifications
Peptide annotation
KRVEDLHVGAtVAPSSR	mod found on Thr in bold
SSTQEATGQAV(st)AHPPTGK	mod found on Ser or Thr in bold
(10|13|16)[GalN6yne]	GalN6yne found on position 10 or 13 or 16
2[GalN6yne];12[GalN6yne]	2 Mods are found, one at position 2 and one at position 12
(3|11), 18: [GalN6yne(1)Hex(1)][GalN6yne]	2 mods are found, one is either at position 3 or 11 and the other is at position 18

### Sheet: glycopr_4T1-BOCTAG-T2_MCF7-mock
glycomproteomics of 4T1-BOCTAG-T2_MCF7-mock Ac4GalN6yne secretome sample
Peptide	Start	Stop	Mouse Uniprot	Human Uniprot	Mods	Source Protein
GL(tt)RPGSGLTNIK	649	662	P12023	P05067	(3|4)[GalN6yne]	Amyloid-beta A4 protein
GARPPPPLGVsPK	81	93	P15535		11[GalN6yne]	Beta-1,4-galactosyltransferase 1
PRPGLD(ss)PGAASGPGLK	94	111	P15535		(7|8)[GalN6yne]	Beta-1,4-galactosyltransferase 1
GIFLDtIVPK	285	294	P98063	P13497	6[GalN6yne]	Bone morphogenetic protein 1
AtIRVSPDCGKPQQLNR	33	49	Q9ER10		2[GalN6yne]	Brain-specific serine protease 4
YSMQ(ss)PK	55	62	P18242		(5|6)[GalN6yne]	Cathepsin D
YSM[Oxid]Q(ss)PK	55	62	P18242		(5|6)[GalN6yne]	Cathepsin D
VSTVTTHSSDSEVP(s)RV(t)EVVVK	385	407	Q06890		(15|18)[GalN6yne]	Clusterin
KPtPSTLK	1644	1651	P02463	P02462	3[GalN6yne]	Collagen alpha-1(IV) chain
GVQGPPGPtGKPGR	595	608	O88207		9[GalN6yne]	Collagen alpha-1(V) chain
GVQGPPGPtGKPGRR	595	609	O88207		9[GalN6yne]	Collagen alpha-1(V) chain
GFPGDAGLPGPPGFPGPPGPPGtPGQR	628	654	P08122		23[GalN6yne]	Collagen alpha-2(IV) chain
IAVQPGtLGPQGR	1392	1404	P08122		7[GalN6yne]	Collagen alpha-2(IV) chain
I(tt)TKYPCLK	53	62	Q3MI99		(2|3)[GalN6yne]	Collagen and calcium-binding EGF domain-containing protein 1
APSSVIAAtELR	41	52	P50228		9[GalN6yne]	C-X-C motif chemokine 5
(tst)VPPSLRK	656	665	O35451	Q99941	(1|2|3)[GalN6yne]	Cyclic AMP-dependent transcription factor ATF-6 beta
NVALVAGDTGNA(t)GLGEQGP(t)RG(t)DANPAPG(s)K	525	557	Q61508		(13|21|24|32)[GalN6yne]	Extracellular matrix protein 1
HALQ(s)A(s)AG(s)G(s)F(t)DVR	274	290	P11276		(5|7|10|12|14)[GalN6yne]	Fibronectin
TTPP(t)AA(t)PVR	2150	2160	P11276		(5|8)[GalN6yne]	Fibronectin
CDNCRRPGAAEP(s)PDG(t)TGHTYNQYTQR	2420	2447	P11276		(13|17)[GalN6yne]	Fibronectin
RPGAAEPsPDGTTGHTYNQYTQR	2425	2447	P11276		8[GalN6yne]	Fibronectin
V(t)PWPVALPRP(t)AAAALGPPAPVQAK	238	263	P37889		(2|12)[GalN6yne]	Fibulin-2
VtPWPVALPRPtAAAALGPPAPVQAK	238	263	P37889		2[GalN6yne];12[GalN6yne]	Fibulin-2
PWPVALPRPtAAAALGPPAPVQAK	240	263	P37889		10[GalN6yne]	Fibulin-2
PVALPRPtAAAALGPPAPVQAK	242	263	P37889		8[GalN6yne]	Fibulin-2
VALPRPtAAAALGPPAPVQAK	243	263	P37889		7[GalN6yne]	Fibulin-2
ALPRPtAAAALGPPAPVQAK	244	263	P37889		6[GalN6yne]	Fibulin-2
PRPtAAAALGPPAPVQAK	246	263	P37889	P98095	4[GalN6yne]	Fibulin-2
PtAAAALGPPAPVQAK	248	263	P37889	P98095	2[GalN6yne]	Fibulin-2
AGPEENLIPDAQVtPR	320	335	P37889		14[GalN6yne]	Fibulin-2
P(s)PE(t)PEEIPQHPQLLPR	387	404	P37889		(2|5)[GalN6yne]	Fibulin-2
IEEPIHAtADPQK	309	321	O35188		8[GalN6yne]	Fractalkine
IEEPIHAtADPQKL	309	322	O35188		8[GalN6yne]	Fractalkine
INPsLGTSSSGKPR	39	52	P16882		4[GalN6yne]	Growth hormone receptor
(s)P(t)PG(s)EGHG(s)APDCP(s)CALA(t)LPK	21	45	Q04998		(1|3|6|11|17|22)[GalN6yne]	Inhibin beta A chain
IVGtPREEPRPVPQGSCQSELHR	154	176	P47879		4[GalN6yne]	Insulin-like growth factor-binding protein 4
GTCEQGPsIVTPPK	153	166	Q61581	Q16270	8[GalN6yne]	Insulin-like growth factor-binding protein 7
VFL(s)CEVIGIP(t)PVLIWNK	176	194	Q61581		(4|12)[GalN6yne]	Insulin-like growth factor-binding protein 7
QAKPsVSPLLWH	3707	3718	Q61001		5[GalN6yne]	Laminin subunit alpha-5
PGFGGLNCDHAAL(ts)CPACYNQVK	595	618	Q61092		(14|15)[GalN6yne]	Laminin subunit gamma-2
TQQAE(t)ALG(s)ATADTQR	989	1005	Q61092		(6|10)[GalN6yne]	Laminin subunit gamma-2
TQQAE(t)ALG(s)A(t)AD(t)QRAK	989	1007	Q61092		(6|10|12|15)[GalN6yne]	Laminin subunit gamma-2
TQTVH(st)YSHQQLIPHVYPVAAK	523	545	Q8CG19		(6|7)[GalN6yne]	Latent-transforming growth factor beta-binding protein 1
(st)HPPPLPAK	760	769	Q8CG19	Q14766	(1|2)[GalN6yne]	Latent-transforming growth factor beta-binding protein 1
IQPLVPPPsPPPSR	254	267	O08999		9[GalN6yne]	Latent-transforming growth factor beta-binding protein 2
IQPLVPPP(s)PPP(s)R	254	267	O08999		(9|13)[GalN6yne(1)Hex(1)]	Latent-transforming growth factor beta-binding protein 2
VVFTPtICK	338	346	O08999		6[GalN6yne]	Latent-transforming growth factor beta-binding protein 2
Q(st)F(t)LPL(s)NQLA(s)VNP(s)LVK	440	460	O08999	Q14767	(2|3|5|9|14|18)[GalN6yne]	Latent-transforming growth factor beta-binding protein 2
SNQLA(s)VNP(s)LVK	448	460	O08999	Q14767	(6|10)[GalN6yne]	Latent-transforming growth factor beta-binding protein 2
AA(ts)GVP(s)IYAP(s)IYTHLSPAK	261	282	Q99KG5		(3|4|8|13)[GalN6yne]	Lipolysis-stimulated lipoprotein receptor
TSSVGGHSsQVPLLR	306	320	Q99KG5		9[GalN6yne]	Lipolysis-stimulated lipoprotein receptor
TLGSPHLSA(s)P(t)PDPAVARK	26	45	Q7TMR0		(10|12)[GalN6yne]	Lysosomal Pro-X carboxypeptidase
TLGSPHLSAsPtPDPAVARK	26	45	Q7TMR0		10[GalN6yne];12[GalN6yne]	Lysosomal Pro-X carboxypeptidase
TEGSSLLPsELPLR	229	242	P07141		9[GalN6yne]	Macrophage colony-stimulating factor 1
FSP(st)PVGG(s)IQAE(t)DRPR	322	340	P07141		(4|5|10|15)[GalN6yne]	Macrophage colony-stimulating factor 1
ALSAsPFPK	341	349	P07141		5[GalN6yne]	Macrophage colony-stimulating factor 1
AL(s)A(s)PFPK	341	349	P07141		(3|5)[GalN6yne(1)HexNAc(1)Hex(1)NeuAc(1)]	Macrophage colony-stimulating factor 1
V(s)N(s)A(t)PVAQLLLPK	410	424	P07141		(2|4|6)[GalN6yne]	Macrophage colony-stimulating factor 1
VSEPTTVPFDVRPGGVVH(s)F(s)QDVGPGNK	25	53	Q9CPT4		(19|21)[GalN6yne]	Myeloid-derived growth factor
VPGETHPtQLAGGSK	221	235	Q6S5C2		8[GalN6yne]	N-acetylglucosamine-1-phosphotransferase subunit gamma
KLPFPL(st)LAT	386	396	Q9JLB9	Q9NQS3	(7|8)[GalN6yne]	Nectin-3
STWISsANPNDR	667	678	O35375		6[GalN6yne]	Neuropilin-2
LPVKVtDSGSSEEK	17	30	P10923		6[GalN6yne]	Osteopontin
VTD(s)G(ss)EEK	21	30	P10923		(4|6|7)[GalN6yne]	Osteopontin
LY(s)LHPDPIA(t)WLVPD	31	46	P10923		(3|11)[GalN6yne]	Osteopontin
LYSLHPDPIAtWLVPDPsQK	31	50	P10923		11[GalN6yne];18[GalN6yne]	Osteopontin
LY(s)LHPDPIA(t)WLVPDPsQK	31	50	P10923		(3|11), 18: [GalN6yne(1)Hex(1)][GalN6yne]	Osteopontin
LYSLHPDPIAtWLVPDPSQK	31	50	P10923		11[GalN6yne]	Osteopontin
LYSLHPDPIATWLVPDPsQK	31	50	P10923		18[GalN6yne]	Osteopontin
LY(s)LHPDPIA(t)WLVPDP(s)QK	31	50	P10923		(3|11|18)[GalN6yne(1)Hex(1)]	Osteopontin
LYSLHPDPIATWLVPDPsQK	31	50	P10923		18[GalN6yne(1)HexNAc(1)Hex(1)NeuAc(1)]	Osteopontin
LY(s)LHPDPIA(t)WLVPDP(s)QK	31	50	P10923		(3|11),18:[GalN6yne(1)HexNAc(1)Hex(1)NeuAc(1)][GalN6yne]	Osteopontin
LHPDPIAtWLVPDPSQK	34	50	P10923		8[GalN6yne]	Osteopontin
PDPIA(t)WLVPDP(s)QK	36	50	P10923		(6|13)[GalN6yne]	Osteopontin
PIA(t)WLVPDP(s)QK	38	50	P10923		(4|11)[GalN6yne]	Osteopontin
A(t)WLVPDP(s)QK	40	50	P10923		(2|9)[GalN6yne]	Osteopontin
WLVPDPsQK	42	50	P10923		7[GalN6yne]	Osteopontin
PIVPtVDVPN[Deamid]GRGDSLAYGLR	133	153	P10923		5[GalN6yne]	Osteopontin
PIVPtVDVPNGRGDSLAYGLR	133	153	P10923		5[GalN6yne]	Osteopontin
IVPtVDVPNGRGDSLAYGLR	134	153	P10923		4[GalN6yne]	Osteopontin
VPtVDVPN[Deamid]GRGDSLAYGLR	135	153	P10923		3[GalN6yne]	Osteopontin
VPtVDVPNGRGDSLAYGLR	135	153	P10923		3[GalN6yne]	Osteopontin
PtVDVPNGRGDSLAYGLR	136	153	P10923		2[GalN6yne]	Osteopontin
VIQGsLQPIIK	686	696	Q62009		5[GalN6yne]	Periostin
KLSLRPtVAELQAR	494	507	Q3UQ19	O75167	7[GalN6yne]	Phosphatase and actin regulator 2
LSLRPtVAELQAR	495	507	Q3UQ19	O75167	6[GalN6yne]	Phosphatase and actin regulator 2
AQ(s)M[Oxid]E(t)LPPGK	65	75		Q10471	(3|6)[GalN6yne]	Polypeptide N-acetylgalactosaminyltransferase 2
AQ(s)ME(t)LPPGK	65	75		Q10471	(3|6)[GalN6yne]	Polypeptide N-acetylgalactosaminyltransferase 2
VRWPDFNQEAYVGGtMVR	76	93	Q6PB93	Q10471	15[GalN6yne]	Polypeptide N-acetylgalactosaminyltransferase 2
VRWPDFNQEAYVGGtM[Oxid]VR	76	93	Q6PB93	Q10471	15[GalN6yne]	Polypeptide N-acetylgalactosaminyltransferase 2
QHPYtFPGGSGTVFAR	364	379	Q6PB93	Q10471	5[GalN6yne]	Polypeptide N-acetylgalactosaminyltransferase 2
NFYYAAVPsAR	394	404		Q10471	9[GalN6yne]	Polypeptide N-acetylgalactosaminyltransferase 2
SQPAETPEA(s)PA(t)QA(t)PVAPAAPSITCPK	315	343	Q61398		(10|13|16)[GalN6yne]	Procollagen C-endopeptidase enhancer 1
CV(s)P(t)GTHTLLK	177	188	P28798		(3|5)[GalN6yne]	Progranulin
TLVPA(t)E(t)IK	283	292	Q61207		(6|8)[GalN6yne]	Prosaposin
EPtPPKQPAQPK	414	425	Q61207		3[GalN6yne]	Prosaposin
SALDSAIR(st)KPPR	42	55	Q91VU0		(9|10)[GalN6yne(1)Hex(1)]	Protein FAM3C
SALDSAIR(st)KPPR	42	55	Q91VU0		(9|10)[GalN6yne]	Protein FAM3C
SALDSAIRStKPPRYK	42	57	Q91VU0		10[GalN6yne(1)Hex(1)]	Protein FAM3C
IRStKPPRYK	48	57	Q91VU0		4[GalN6yne]	Protein FAM3C
QASHPALEPGEPtVLSQK	234	251	E9Q7X6		13[GalN6yne]	Protein HEG homolog 1
SAPAAtVCPEHCDPTR	30	45	Q9R118		6[GalN6yne]	Serine protease HTRA1
VMEAL(s)LY(t)K	364	373	P70297	Q92783	(6|9)[GalN6yne]	Signal transducing adapter molecule 1
LGTHGDAPGAsPAAR	60	74	O88307		11[GalN6yne]	Sortilin-related receptor
PtASPDVLVVPtK	266	278	P28862		2[GalN6yne];12[GalN6yne]	Stromelysin-1
PDVLVVPtK	270	278	P28862		8[GalN6yne]	Stromelysin-1
IAPtVWK	286	292	Q8BND5	O00391	4[GalN6yne]	Sulfhydryl oxidase 1
VEGGG(ts)VIK	181	190	P18828		(6|7)[GalN6yne]	Syndecan-1
GGWQQPtLNTR	88	98	P97953		7[GalN6yne]	Vascular endothelial growth factor C
QG(t)CP(s)VDIPK	129	139	Q9DAU7		(3|6)[GalN6yne]	WAP four-disulfide core domain protein 2

### Sheet: glycopr_4T1-mock_MCF7-BOCTAG-T2
glycomproteomics of 4T1-BOCTAG-T2_MCF7-mock Ac4GalN6yne secretome sample
Peptide	Start	Stop	Human Uniprot	Mouse Uniprot	Modification	Source Protein
TtQEPLARDPVK	352	363	P05067		2[GalN6yne]	Amyloid-beta A4 protein
CI(t)P(t)GTHPLAK	178	189	P28799		(3|5)[GalN6yne]	Granulins
FVGGAENtAHPR	165	176	P24593	Q07079	8[GalN6yne]	Insulin-like growth factor-binding protein 5
SSAAAGAPsR	65	74	Q14766		9[GalN6yne]	Latent-transforming growth factor beta-binding protein 1
SSAAAGAP(s)RA(s)PGVP(s)ER	65	83	Q14766		(9|12|17)[GalN6yne]	Latent-transforming growth factor beta-binding protein 1
APDGAALAtAR	189	199	Q86VZ4		9[GalN6yne]	Low-density lipoprotein receptor-related protein 11
ALGSLHLPTNPtSLPAVAK	28	46	P42785		12[GalN6yne]	Lysosomal Pro-X carboxypeptidase
FGEGV(ss)PK	247	255	O15240	Q0VGU4	(6|7)[GalN6yne]	Neurosecretory protein VGF
QHPYtFPGGSGTVFAR	364	379	Q10471	Q6PB93	5[GalN6yne]	Polypeptide N-acetylgalactosaminyltransferase 2
NFYYAAVPsAR	394	404	Q10471		9[GalN6yne]	Polypeptide N-acetylgalactosaminyltransferase 2
GAVEAPGtPK	356	365	Q5FWE3		8[GalN6yne]	Proline-rich transmembrane protein 3
SALDTAARStKPPRYK	42	57	Q92520	Q91VU0	10[Gal6Nyne]	Protein FAM3C
StKPPRYK	50	57	Q92520	Q91VU0	2[GalN6yne]	Protein FAM3C
IAPtVWK	286	292	O00391	Q8BND5	4[GalN6yne]	Sulfhydryl oxidase 1

### Sheet: proteom_4T1-BOCTAG-T2_MCF7-mock
proteomics of 4T1-BOCTAG-T2_MCF7-mock Ac4GalN6yne secretome sample-- significant enriched peptides
Peptide	Mouse Uniprot	Human Uniprot	Source protein
TLNEWSSQISPDLVR	O09172		Glutamate--cysteine ligase regulatory subunit
DPVGQLQLYR	O35451		Cyclic AMP-dependent transcription factor ATF-6 beta;Processed cyclic AMP-dependent transcription factor ATF-6 beta
EAAQSPGEQQPSSAGRPSFR	O35451		Cyclic AMP-dependent transcription factor ATF-6 beta;Processed cyclic AMP-dependent transcription factor ATF-6 beta
GPPGDYEEMMQIECEVMDTR	O35451		Cyclic AMP-dependent transcription factor ATF-6 beta;Processed cyclic AMP-dependent transcription factor ATF-6 beta
SQPEFLDAIDRR	O35451		Cyclic AMP-dependent transcription factor ATF-6 beta;Processed cyclic AMP-dependent transcription factor ATF-6 beta
AGGVLAISYLQGFLETAR	P09920		Granulocyte colony-stimulating factor
IQASGSVLLEQLCATYK	P09920		Granulocyte colony-stimulating factor
KIQASGSVLLEQLCATYK	P09920		Granulocyte colony-stimulating factor
LCHPEELVLLGHSLGIPK	P09920		Granulocyte colony-stimulating factor
RAGGVLAISYLQGFLETAR	P09920		Granulocyte colony-stimulating factor
EWVQTYIK	P10148		C-C motif chemokine 2
SEPTTLFK	P10148		C-C motif chemokine 2
ASLEHQSHK	P10923		Osteopontin
ESLDVIPVAQLLSMPSDQDNNGK	P10923		Osteopontin
ESLDVIPVAQLLSMPSDQDNNGKGSHESSQLDEPSLETHR	P10923		Osteopontin
ESQESADQSDVIDSQASSK	P10923		Osteopontin
ESQESADQSDVIDSQASSKASLEHQSHK	P10923		Osteopontin
FRISHELESSSSEVN	P10923		Osteopontin
GDSLAYGLR	P10923		Osteopontin
GSHESSQLDEPSLETHR	P10923		Osteopontin
GSHESSQLDEPSLETHRLEHSK	P10923		Osteopontin
ISHELESSSSEVN	P10923		Osteopontin
LEHSKESQESADQSDVIDSQASSK	P10923		Osteopontin
LYSLHPDPIATWLVPDPSQK	P10923		Osteopontin
QNLLAPQNAVSSEEK	P10923		Osteopontin
QNLLAPQNAVSSEEKDDFK	P10923		Osteopontin
SFQVSDEQYPDATDEDLTSHMK	P10923		Osteopontin
CNTAWNR	P11370		Retrovirus-related Env polyprotein from Fv-4 locus
EECCFYADHTGLVR	P11370		Retrovirus-related Env polyprotein from Fv-4 locus
SCGGPEAYYCASWGCETTGR	P11370		Retrovirus-related Env polyprotein from Fv-4 locus
VPIGPNPVLSDQRPPSR	P11370		Retrovirus-related Env polyprotein from Fv-4 locus
CRSPELETFSCYWTEGDNPDLK	P16882		Growth hormone receptor;Growth hormone-binding protein
GDIQVSWQPPPNADVLK	P16882		Growth hormone receptor;Growth hormone-binding protein
IAHEWTQEWK	P16882		Growth hormone receptor;Growth hormone-binding protein
SPELETFSCYWTEGDNPDLK	P16882		Growth hormone receptor;Growth hormone-binding protein
TPGSIQLYYAK	P16882		Growth hormone receptor;Growth hormone-binding protein
VMGPIWLTYCPVYSLR	P16882		Growth hormone receptor;Growth hormone-binding protein
YSEFSEVLR	P16882		Growth hormone receptor;Growth hormone-binding protein
ACAPGTFSDTTSSTDVCR	P25119		Tumor necrosis factor receptor superfamily member 1B
ACAPGTFSDTTSSTDVCRPHR	P25119		Tumor necrosis factor receptor superfamily member 1B
CGPGFGVASSR	P25119		Tumor necrosis factor receptor superfamily member 1B
TCLSCSSSCTTDQVEIR	P25119		Tumor necrosis factor receptor superfamily member 1B
TSDTVCADCEASMYTQVWNQFR	P25119		Tumor necrosis factor receptor superfamily member 1B
AAQMMGEK	P41245		Matrix metalloproteinase-9
AFAVWGEVAPLTFTR	P41245		Matrix metalloproteinase-9
AYFCHGK	P41245		Matrix metalloproteinase-9
CGVPDVGR	P41245		Matrix metalloproteinase-9
DDIDGIQYLYGR	P41245		Matrix metalloproteinase-9
DGLLAHAFPPGAGVQGDAHFDDDELWSLGK	P41245		Matrix metalloproteinase-9
DMIDDAFAR	P41245		Matrix metalloproteinase-9
EFSGVPWNSHDIFQYQDK	P41245		Matrix metalloproteinase-9
GSPLQGPFLTAR	P41245		Matrix metalloproteinase-9
GVVIPTYYGNSNGAPCHFPFTFEGR	P41245		Matrix metalloproteinase-9
LGLGPEVTHVSGLLPR	P41245		Matrix metalloproteinase-9
LWCATTSNFDTDK	P41245		Matrix metalloproteinase-9
LWCATTSNFDTDKK	P41245		Matrix metalloproteinase-9
LYGFCPTR	P41245		Matrix metalloproteinase-9
LYGFCPTRVDATVVGGNSAGELCVFPFVFLGK	P41245		Matrix metalloproteinase-9
LYTEHGNGEGK	P41245		Matrix metalloproteinase-9
LYTEHGNGEGKPCVFPFIFEGR	P41245		Matrix metalloproteinase-9
NDGTPWCSTTADYDK	P41245		Matrix metalloproteinase-9
PALLMLQK	P41245		Matrix metalloproteinase-9
PCVFPFIFEGR	P41245		Matrix metalloproteinase-9
QLSLPQTGELDSQTLK	P41245		Matrix metalloproteinase-9
QLSLPQTGELDSQTLKAIR	P41245		Matrix metalloproteinase-9
QPTFVVFPK	P41245		Matrix metalloproteinase-9
QSLRPALLMLQK	P41245		Matrix metalloproteinase-9
QYSSCTSDGR	P41245		Matrix metalloproteinase-9
SYSACTTDGRNDGTPWCSTTADYDK	P41245		Matrix metalloproteinase-9
TWPALPATLDSAFEDPQTK	P41245		Matrix metalloproteinase-9
VDATVVGGNSAGELCVFPFVFLGK	P41245		Matrix metalloproteinase-9
VDPQSVIR	P41245		Matrix metalloproteinase-9
VDPQSVIRVDK	P41245		Matrix metalloproteinase-9
VFFFSGR	P41245		Matrix metalloproteinase-9
VSFQNEVNK	P41245		Matrix metalloproteinase-9
VYGPEADIVIQFGVAEHGDGYPFDGK	P41245		Matrix metalloproteinase-9
WCATTANYDQDK	P41245		Matrix metalloproteinase-9
ENTPLLNCAR	P52800		Ephrin-B2
ENTPLLNCARPDQDVK	P52800		Ephrin-B2
KENTPLLNCARPDQDVK	P52800		Ephrin-B2
ATYFGSIVLLSPTVINSPLK	P55065		Phospholipid transfer protein
IRVTSAALDLVK	P55065		Phospholipid transfer protein
TGLQLSQDSSGR	P55065		Phospholipid transfer protein
TLLQIGVMPLLNER	P55065		Phospholipid transfer protein
LGLQGSPVHAALVWGPEK	Q02853		Stromelysin-3
CPWEAVIFK	Q03366		C-C motif chemokine 7
GMEVCAEAHQK	Q03366		C-C motif chemokine 7
WVEEAIAYLDMK	Q03366		C-C motif chemokine 7
AQGVQDLEGTDLNLFK	Q06186		Proheparin-binding EGF-like growth factor;Heparin-binding EGF-like growth factor
AVHIPPEEQHK	Q5I012		Putative sodium-coupled neutral amino acid transporter 10
DLADLPAGGSETEPQGAPIDLR	Q5I012		Putative sodium-coupled neutral amino acid transporter 10
EAVQPLVGAEAK	Q5I012		Putative sodium-coupled neutral amino acid transporter 10
ELVPGDLEAVHK	Q5I012		Putative sodium-coupled neutral amino acid transporter 10
FHPEPQAIFDTGQGSHPEVR	Q5I012		Putative sodium-coupled neutral amino acid transporter 10
GRPAPSQDMGQHLPGEVK	Q5I012		Putative sodium-coupled neutral amino acid transporter 10
LAVPAGQKPENAK	Q5I012		Putative sodium-coupled neutral amino acid transporter 10
QDVFGEGSEERK	Q5I012		Putative sodium-coupled neutral amino acid transporter 10
LDTSGQQESLPPEAGGM	Q8BRJ3		RELT-like protein 2
EDDSPVGTWSGTYEK	Q8VEN2		Placenta-expressed transcript 1 protein
AGPSCNVPCSQGTDGFFCPR	Q8VIK5		Platelet endothelial aggregation receptor 1
CVAPNQCQCAPGWR	Q8VIK5		Platelet endothelial aggregation receptor 1
FGQDCAETCDCAPGAR	Q8VIK5		Platelet endothelial aggregation receptor 1
FTGQCHCAPGYIGDR	Q8VIK5		Platelet endothelial aggregation receptor 1
GACVPLCAQECVHGR	Q8VIK5		Platelet endothelial aggregation receptor 1
GQFGEGCASVCDCDHSDGCDPVHGQCR	Q8VIK5		Platelet endothelial aggregation receptor 1
ASIPDEQVVLIDEQLHSPEGLAVDWVHK	Q924X6		Low-density lipoprotein receptor-related protein 8
CGGGGTCIPER	Q924X6		Low-density lipoprotein receptor-related protein 8
CIPLVWR	Q924X6		Low-density lipoprotein receptor-related protein 8
DKSDEADCSPGPCRENEFQCGDGTCVLAIK	Q924X6		Low-density lipoprotein receptor-related protein 8
MLIFSTDFLSHPFGVAVFEDK	Q924X6		Low-density lipoprotein receptor-related protein 8
PELGALR	Q924X6		Low-density lipoprotein receptor-related protein 8
SGECIHLGWR	Q924X6		Low-density lipoprotein receptor-related protein 8
AAQAAVASYNMGSDSLYYFR	Q9D1B1		5-3 exoribonuclease 3
CNFELLEVPWK	Q9D1B1		Cystatin E/M
LRCNFELLEVPWK	Q9D1B1		Cystatin E/M
VSGEHMDLTTCPLAAGGQQEK	Q9D1B1		Cystatin E/M
YQLVAGIK	Q9D1B1		Cystatin E/M
YYLTLDIESTECRK	Q9D1B1		Cystatin E/M
AALEEVYPDLTPEENR	Q9DBR1		5-3 exoribonuclease 2
NSPGCQVASNPR	Q9DBR1		5-3 exoribonuclease 2
AMFHINK	Q9QXC1		Fetuin-B
AMFHINKPR	Q9QXC1		Fetuin-B
AMNQWVSGPAYYVEYLIK	Q9QXC1		Fetuin-B
DGYMLSLNR	Q9QXC1		Fetuin-B
EHYQEDMGSLFYLTLDVLETDCHVLSR	Q9QXC1		Fetuin-B
GGSPEEAFPVQLDLTTNPQGDTLDVSFLYLEPGDKK	Q9QXC1		Fetuin-B
HVPLIQPVEK	Q9QXC1		Fetuin-B
LVVLPFPGK	Q9QXC1		Fetuin-B
MFYESVYGQCK	Q9QXC1		Fetuin-B
SQASCSLQHSDSEPVGICQGSTVQSSLR	Q9QXC1		Fetuin-B
THTTCPDCPSPIDLSNPSALEAATESLAK	Q9QXC1		Fetuin-B
LVELLCHSVK	Q9R0M4		Podocalyxin
SQELESVDEGLLQFCANK		Q9H2M9	Rab3 GTPase-activating protein non-catalytic subunit
WAAVVVPSGQEQR		P10321	HLA class I histocompatibility antigen, Cw-7 alpha chain;Putative HLA class I histocompatibility antigen, alpha chain H

### Sheet: proteom_4T1-mock_MCF7-BOCTAG-T2
proteomics of 4T1-mock_MCF7-BOCTAG Ac4GalN6yne secretome sample-- significant enriched peptides
Peptide	Mouse Uniprot	Human Uniprot	Source protein
QSSLHITASQLSDSASYICVVS		A0A0B4J240	T cell receptor alpha variable 10
DSCQGDSGGPHVTEVEGTSFLTGIISWGEECAMK		P00740	Coagulation factor IX;Coagulation factor IXa light chain;Coagulation factor IXa heavy chain
SCEPAVPFPCGR		P00740	Coagulation factor IX;Coagulation factor IXa light chain;Coagulation factor IXa heavy chain
CPNPPVQENFDVNK		P05090	Apolipoprotein D
KMTVTDQVNCPK		P05090	Apolipoprotein D
MTVTDQVNCPK		P05090	Apolipoprotein D
NILTSNNIDVK		P05090	Apolipoprotein D
VLNQELR		P05090	Apolipoprotein D
LGHPDTLNQGEFK		P06702	Protein S100-A9
NIETIINTFHQYSVK		P06702	Protein S100-A9
VIEHIMEDLDTNADK		P06702	Protein S100-A9
PVASPLGPALYGPK		Q5FWE3	Proline-rich transmembrane protein 3
DSLAAGASFLR		Q86VZ4	Low-density lipoprotein receptor-related protein 11
QCVAACCSEPR		Q86VZ4	Low-density lipoprotein receptor-related protein 11
QLQQERPQEELELELR		Q86VZ4	Low-density lipoprotein receptor-related protein 11
RPAPPAAVLGCYLFNCTAR		Q86VZ4	Low-density lipoprotein receptor-related protein 11
MISPGLCQQNSQELLEPK		Q8N5S3	Uncharacterized protein C2orf73
PLNPPIK		Q8N5S3	Uncharacterized protein C2orf73
DLPLLIENMK		Q8TD06	Anterior gradient protein 3 homolog
GWGDDITWVQTYEEGLFYAQK		Q8TD06	Anterior gradient protein 3 homolog
VFAQNEEIQEMAQNK		Q8TD06	Anterior gradient protein 3 homolog
PVSGQDTSGNTEGSPAAEK		Q96S66	Chloride channel CLIC-like protein 1
DIQLENYTPK		Q9BZM5	NKG2D ligand 2;Retinoic acid early transcript 1L protein;Retinoic acid early transcript 1G protein
EVVDILTEQLR		Q9BZM5	NKG2D ligand 2;Retinoic acid early transcript 1L protein;Retinoic acid early transcript 1G protein
VAGPQPAQTGAPQGSLGEYLFER	P29391		Ferritin light chain 1;Ferritin light chain 2
