## Supplementary Table 3 for "Cell-specific Bioorthogonal Tagging of Glycoproteins"

### Sheet: Legend
Abbreviations used
GalN6yne:
Hex: Hexose
Sia: N-acetylneuraminic acid
mods: modification
Peptide annotation
5[GalN6yne]	GalN6yne found on position 5
colour coding
protein homolog

### Sheet: 4T1-mock_MCF7-BOCTAG-T2_GalN6yn
Peptide	Mod	Start	Stop	Human Uniprot	Mouse Uniprot	Source Protein
GAPNKEETPATESPDTGLYYHR	[GalN6yne]	32	53	Q02818		Nucleobindin-1
LAGTESPVREEPGEDFPAAR	[GalN6yne]	101	120	P02786		Transferrin receptor protein 1
LAGTESPVREEPGEDFPAARR	[GalN6yne]	101	121	P02786		Transferrin receptor protein 1
SGAEEQGPLDGPSK	[GalN6yne]			O43493		Trans-Golgi network integral membrane protein 2
TEGPLPEVLK	1[GalN6yne]			P07339		Cathepsin D
TETGATETVTPSEAPVLAAEPEADK	[GalN6yne]	297	321	Q8NBS9		Thioredoxin domain-containing protein 5
VPAVTEGPLPEVLK	5[GalN6yne]			P07339		Cathepsin D
VPLLATESVK	[GalN6yne]	18	27	O43493		Trans-Golgi network integral membrane protein 2
VTEGPLPEVLK	2[GalN6yne]			P07339		Cathepsin D
YRSEALPTDLPAPSAPDLTEPK	[GalN6yne]	280	301	P14314		Glucosidase 2 subunit beta
NFYYAAVPSAR	9[GalN6yne]	394	404	Q10471		Polypeptide N-acetylgalactosaminyltransferase 2

### Sheet: 4T1-BOCTAG-T2_MCF7-mock_GalN6yn
Peptide	Mods	Start	Stop	Human Uniprot	Mouse Uniprot	Source Protein
AAPPQEDSQATETPDTGLYYHR	GalN6yne	31	52		Q02819	Nucleobindin-1
ADTPGEATPPPRK	8[GalN6yne]	30	42		Q9ERE7	LRP chaperone MESD
ADTPGEATPPPRKK	8[GalN6yne]	30	43		Q9ERE7	LRP chaperone MESD
AGPEENLLPDAQVTPR	14[GalN6yne]	320	335		P37889	Fibulin-2
AGPEENLLPDAQVTPRSVMQEGAAPLPR	[GalN6yne]	320	347		P37889	Fibulin-2
EETHCTQDGPSPT	13[GalN6yne]	181	193		P11438	Lysosome-associated membrane glycoprotein 1
EETHCTQDGPSPTT	[GalN6yne]	181	194		P11438	Lysosome-associated membrane glycoprotein 1
EETHCTQDGPSPTTGPPSPSPPLVPTNPTVSK	[GalN6yne][GalN6yne]	181	212		P11438	Lysosome-associated membrane glycoprotein 1
GCPFTSFNVQDPQPTK	[GalN6yne]	560	575		Q05769	Prostaglandin G/H synthase 2
GPPSPSPPLVPTNPTVSK	[GalN6yne]	195	212		P11438	Lysosome-associated membrane glycoprotein 1
GPSPTTGPPSPSPPLVPTNPTVSK	[GalN6yne][GalN6yne]	189	212		P11438	Lysosome-associated membrane glycoprotein 1
LDDLNPTVLLK	7[GalN6yne]			P35354	Q05769	Prostaglandin G/H synthase 2
NEQVCEEDQTPTTV	[GalN6yne][GalN6yne]	181	194		P17047	Lysosome-associated membrane glycoprotein 2
NFYYAAVPSAR	9[GalN6yne]	394	404	Q10471		Polypeptide N-acetylgalactosaminyltransferase 2
TATLNASASHSRLDDLNPTVLLK	[GalN6yne]				Q05769	Prostaglandin G/H synthase 2
VPVDRAAPPQEDSQATETPDTGLYYHR	[GalN6yne]	26	52		Q02819	Nucleobindin-1
VTEENPTQPPSREDL	[GalN6yne]	336	350		Q9CYA0	Protein disulfide isomerase Creld2
YRSEVPPTDLPVPEETEPK	[GalN6yne]				O08795	Glucosidase 2 subunit beta

### Sheet: Combined
Peptide	Mods	Start	Stop	Human Uniprot	Mouse Uniprot	4T1-BOCTAG-T2_MCF7-mock_GalN6yne	4T1-mock_MCF7-BOCTAG-T2_GalN6yn	Source Protein
TEGPLPEVLK	1[GalN6yne]			P07339		No	Yes	Cathepsin D
VPAVTEGPLPEVLK	5[GalN6yne]			P07339		No	Yes	Cathepsin D
VTEGPLPEVLK	2[GalN6yne]			P07339		No	Yes	Cathepsin D
AGPEENLLPDAQVTPR	14[GalN6yne]	320	335		P37889	Yes	No	Fibulin-2
AGPEENLLPDAQVTPRSVMQEGAAPLPR	[GalN6yne]	320	347		P37889	Yes	No	Fibulin-2
YRSEALPTDLPAPSAPDLTEPK	[GalN6yne]	280	301	P14314		No	Yes	Glucosidase 2 subunit beta
YRSEVPPTDLPVPEETEPK	[GalN6yne]				O08795	Yes	No	Glucosidase 2 subunit beta
ADTPGEATPPPRK	8[+GalN6yne]	30	42		Q9ERE7	Yes	No	LRP chaperone MESD
ADTPGEATPPPRKK	8[+GalN6yne]	30	43		Q9ERE7	Yes	No	LRP chaperone MESD
EETHCTQDGPSPT	13[GalN6yne]	181	193		P11438	Yes	No	Lysosome-associated membrane glycoprotein 1
EETHCTQDGPSPTT	[GalN6yne]	181	194		P11438	Yes	No	Lysosome-associated membrane glycoprotein 1
EETHCTQDGPSPTTGPPSPSPPLVPTNPTVSK	[GalN6yne][GalN6yne0]	181	212		P11438	Yes	No	Lysosome-associated membrane glycoprotein 1
GPPSPSPPLVPTNPTVSK	[GalN6yne]	195	212		P11438	Yes	No	Lysosome-associated membrane glycoprotein 1
GPSPTTGPPSPSPPLVPTNPTVSK	[GalN6yne][GalN6yne0]	189	212		P11438	Yes	No	Lysosome-associated membrane glycoprotein 1
NEQVCEEDQTPTTV	[GalN6yne][GalN6yne0]	181	194		P17047	Yes	No	Lysosome-associated membrane glycoprotein 2
AAPPQEDSQATETPDTGLYYHR	[GalN6yne]	31	52		Q02819	Yes	No	Nucleobindin-1
GAPNKEETPATESPDTGLYYHR	[GalN6yne]	32	53	Q02818		No	Yes	Nucleobindin-1
VPVDRAAPPQEDSQATETPDTGLYYHR	[GalN6yne]	26	52		Q02819	Yes	No	Nucleobindin-1
NFYYAAVPSAR	9[GalN6yne]	394	404	Q10471		Yes	Yes	Polypeptide N-acetylgalactosaminyltransferase 2
GCPFTSFNVQDPQPTK	[GalN6yne]	560	575		Q05769	Yes	No	Prostaglandin G/H synthase 2
LDDLNPTVLLK	7[GalN6yne]			P35354	Q05769	Yes	No	Prostaglandin G/H synthase 2
TATLNASASHSRLDDLNPTVLLK	[GalN6yne]				Q05769	Yes	No	Prostaglandin G/H synthase 2
VTEENPTQPPSREDL	[GalN6yne]	336	350		Q9CYA0	Yes	No	Protein disulfide isomerase Creld2
TETGATETVTPSEAPVLAAEPEADK	[GalN6yne]	297	321	Q8NBS9		No	Yes	Thioredoxin domain-containing protein 5
LAGTESPVREEPGEDFPAAR	[GalN6yne]	101	120	P02786		No	Yes	Transferrin receptor protein 1
LAGTESPVREEPGEDFPAARR	[GalN6yne]	101	121	P02786		No	Yes	Transferrin receptor protein 1
SGAEEQGPLDGPSK	[GalN6yne]			O43493		No	Yes	Trans-Golgi network integral membrane protein 2
VPLLATESVK	[GalN6yne]	18	27	O43493		No	Yes	Trans-Golgi network integral membrane protein 2
